# Gut bacterial composition and predicted functional profiles associated with depressive symptom burden in Japanese adults recruited independently of depression diagnosis

**DOI:** 10.64898/2026.09.13.751222

**Authors:** Shunsuke Ichikawa, Aiko Hoshino, Shun Okuhara

## Abstract

Reported associations between depressive symptoms and the gut microbiota have been inconsistent, particularly with respect to predicted microbial function. We conducted an exploratory cross-sectional study of 17 adults to examine associations of depressive symptom burden with fecal bacterial composition and predicted functional potential. Depressive symptoms were assessed using the Japanese version of the Center for Epidemiologic Studies Depression Scale (CES-D); 13 participants scored <16 and 4 met the screening cutoff (≥16) for elevated depressive symptoms. Bacterial communities were profiled by 16S ribosomal RNA gene sequencing. Weighted UniFrac community structure differed between groups by permutational multivariate analysis of variance. Exploratory taxonomic analysis identified 31 features differentiating the groups. Among features enriched in the higher CES-D group, those assigned to *Veillonella*, *Parabacteroides*, and Porphyromonadaceae showed the highest linear discriminant analysis scores, whereas Firmicutes and several Lachnospiraceae- and Ruminococcaceae-related taxa were enriched in the lower CES-D group. PICRUSt2-predicted functional profiles differed between groups across four annotation systems. At the MetaCyc pathway level, the lower CES-D group showed nominally higher predicted purine salvage and several amino acid, phospholipid, and coenzyme A biosynthesis I pathways, whereas the higher CES-D group showed nominally higher predicted de novo pyrimidine deoxyribonucleotide biosynthesis, several TCA-cycle variants, glucose/xylose and N-acetylneuraminate degradation, the glycolysis/Entner-Doudoroff superpathway, and the urea cycle. These findings provide exploratory evidence that depressive symptom burden is associated with gut bacterial composition and predicted functional profiles among Japanese adults recruited independently of depression diagnosis.
