## Supplementary material for "Gut bacterial composition and predicted functional profiles associated with depressive symptom burden in Japanese adults recruited independently of depression diagnosis": Table 1

### Sheet: Table 1
Table 1. Participant characteristics and CES-D-based group classification
Participant ID	Age (years)	Sex	CES-D total score	CES-D group
0204	21	Female	0	Control group
0215	31	Female	1	Control group
0217	42	Female	5	Control group
0225	46	Male	5	Control group
0202	27	Female	6	Control group
0219	22	Male	7	Control group
0203	22	Female	8	Control group
0209	43	Male	8	Control group
0201	24	Female	11	Control group
0211	37	Male	11	Control group
0223	21	Male	12	Control group
0210	42	Female	13	Control group
0208	37	Male	14	Control group
0212	42	Male	16	Higher depressive symptom group
0207	25	Female	18	Higher depressive symptom group
0221	21	Male	19	Higher depressive symptom group
0213	38	Male	26	Higher depressive symptom group
Note. CES-D, Center for Epidemiologic Studies Depression Scale. Values for items 1–20 are item-level CES-D scores after applying the scoring direction specified in Table S1; higher values indicate more frequent depressive symptoms. The CES-D total score was calculated as the sum of the 20 item scores, yielding a possible range of 0–60. Participants with a total CES-D score of 16 or higher were cl…
