## Supplementary material for "Gut bacterial composition and predicted functional profiles associated with depressive symptom burden in Japanese adults recruited independently of depression diagnosis": Table S1

### Sheet: Table S1
Table S1. Correspondence between CES-D item descriptors and the Japanese items used in this study
CES-D item	English item descriptor	Japanese wording used in this study	Scoring direction	Score mapping
1	Bothered by usually minor things	普段は何でもないことがわずらわしい。	Forward	A=0, B=1, C=2, D=3
2	Poor appetite	食べたくない。食欲が落ちた。	Forward	A=0, B=1, C=2, D=3
3	Persistent low mood despite support	家族や友達からはげましてもらっても、気分が晴れない。	Forward	A=0, B=1, C=2, D=3
4	Feeling as capable as other people	他の人と同じ程度には、能力があると思う。	Reverse	A=3, B=2, C=1, D=0
5	Difficulty concentrating	物事に集中できない。	Forward	A=0, B=1, C=2, D=3
6	Depressed mood	ゆううつだ。	Forward	A=0, B=1, C=2, D=3
7	Everything feels effortful	何をするのも面倒だ。	Forward	A=0, B=1, C=2, D=3
8	Hopefulness about the future	これから先のことについて積極的に考えることができる。	Reverse	A=3, B=2, C=1, D=0
9	Frequent negative thoughts about the past	過去のことについてくよくよ考える。	Forward	A=0, B=1, C=2, D=3
10	Fearfulness	何か恐ろしい気持ちがする。	Forward	A=0, B=1, C=2, D=3
11	Sleep disturbance	なかなか眠れない。	Forward	A=0, B=1, C=2, D=3
12	Feeling satisfied with life	生活について不満なくすごせる。	Reverse	A=3, B=2, C=1, D=0
13	Talking less than usual	ふだんより口数が少ない。口が重い。	Forward	A=0, B=1, C=2, D=3
14	Loneliness	一人ぼっちでさびしい。	Forward	A=0, B=1, C=2, D=3
15	Perceived interpersonal distance	皆がよそよそしいと思う。	Forward	A=0, B=1, C=2, D=3
16	Enjoyment of daily life	毎日が楽しい。	Reverse	A=3, B=2, C=1, D=0
17	Crying spells	急に泣きだすことがある。	Forward	A=0, B=1, C=2, D=3
18	Sadness	悲しいと感じる。	Forward	A=0, B=1, C=2, D=3
19	Feeling disliked by others	皆が自分をきらっていると感じる。	Forward	A=0, B=1, C=2, D=3
20	Inability to get going	仕事が手につかない。	Forward	A=0, B=1, C=2, D=3
Note. CES-D, Center for Epidemiologic Studies Depression Scale. English item descriptors are paraphrased content labels corresponding to the original CES-D item structure and are not verbatim reproductions of the original English items. Japanese wording was transcribed from the CES-D questionnaire administered in this study. Responses were recorded using four frequency categories referring to the…
