## Supplementary material for "Gut bacterial composition and predicted functional profiles associated with depressive symptom burden in Japanese adults recruited independently of depression diagnosis": Table S2

### Sheet: Table S2
Table S2. Participant characteristics and self-reported antibiotic use before fecal sample receipt
Participant ID	Age (years)	Sex	Reported antibiotic	Reported period of antibiotic use	Fecal sample receipt date
0201	24	Female	Not reported	Not reported	2024-02-01
0202	27	Female	Not reported	Not reported	2024-02-06
0203	22	Female	Cefcapene pivoxil hydrochloride 100 mg	Around 12 Dec 2023	2024-01-31
0204	21	Female	Fosfomycin, reported as Fosmicin 500	Intermittent use for approximately 2 years; approximately 2 weeks per month from Oct 2023 during the 6 months before fecal sampling	2024-02-05
0207	25	Female	Not reported	Not reported	2024-02-05
0208	37	Male	Not reported	Not reported	2024-02-06
0209	43	Male	Not reported	Not reported	2024-02-05
0210	42	Female	Not reported	Not reported	2024-02-05
0211	37	Male	Not reported	Not reported	2024-02-15
0212	42	Male	Not reported	Not reported	2024-02-15
0213	38	Male	Not reported	Not reported	2024-02-26
0215	31	Female	Not reported	Not reported	2024-02-20
0217	42	Female	Levofloxacin 500 mg	Once daily for 3 days from 22 Nov 2023 and for 6 days from 27 Dec 2023	2024-02-21
0219	22	Male	Not reported	Not reported	2024-02-20
0221	21	Male	Not reported	Not reported	2024-02-19
0223	21	Male	Not reported	Not reported	2024-02-21
0225	46	Male	Not reported	Not reported	2024-02-19
