## Supplementary material for "Gut bacterial composition and predicted functional profiles associated with depressive symptom burden in Japanese adults recruited independently of depression diagnosis": Table S3

### Sheet: Table S3
Table S3. Participant-level CES-D item scores and total scores
Participant ID	Item 1 score	Item 2 score	Item 3 score	Item 4 score	Item 5 score	Item 6 score	Item 7 score	Item 8 score	Item 9 score	Item 10 score	Item 11 score	Item 12 score	Item 13 score	Item 14 score	Item 15 score	Item 16 score	Item 17 score	Item 18 score	Item 19 score	Item 20 score	CES-D total score	CES-D group
0201	0	0	0	3	0	0	0	2	1	0	0	1	0	1	1	1	0	0	1	0	11	Control group
0202	0	0	0	2	0	0	0	1	1	0	0	0	0	1	0	1	0	0	0	0	6	Control group
0203	0	0	0	2	1	1	0	2	1	0	0	0	0	0	0	1	0	0	0	0	8	Control group
0204	0	0	0	0	0	0	0	0	0	0	0	0	0	0	0	0	0	0	0	0	0	Control group
0207	1	0	0	3	0	1	1	2	0	0	1	3	0	2	0	2	0	1	1	0	18	Higher depressive symptom group
0208	0	0	1	2	1	1	1	2	0	0	1	0	1	1	1	1	0	0	1	0	14	Control group
0209	1	0	0	0	0	0	1	2	0	0	1	1	0	0	0	2	0	0	0	0	8	Control group
0210	1	1	1	1	1	1	2	1	0	0	0	0	0	1	0	0	0	1	1	1	13	Control group
0211	1	0	1	2	1	1	1	2	1	0	0	0	0	0	0	0	0	1	0	0	11	Control group
0212	0	0	0	2	3	1	1	2	0	1	3	1	0	0	0	2	0	0	0	0	16	Higher depressive symptom group
0213	3	0	1	0	2	2	2	0	2	1	2	3	1	0	1	2	0	1	2	1	26	Higher depressive symptom group
0215	0	0	0	0	0	0	0	1	0	0	0	0	0	0	0	0	0	0	0	0	1	Control group
0217	1	0	0	0	0	0	0	1	0	0	0	2	0	0	0	1	0	0	0	0	5	Control group
0219	1	0	0	1	1	0	0	1	1	0	0	0	1	0	0	1	0	0	0	0	7	Control group
0221	0	0	0	1	2	0	2	2	3	0	2	3	0	0	1	1	0	0	1	1	19	Higher depressive symptom group
0223	1	0	1	1	1	0	0	1	1	0	0	3	1	0	0	0	0	1	0	1	12	Control group
0225	0	0	0	0	0	0	0	2	1	0	1	1	0	0	0	0	0	0	0	0	5	Control group
Note. CES-D, Center for Epidemiologic Studies Depression Scale. Values for items 1–20 are item-level CES-D scores after applying the scoring direction specified in Table S1; higher values indicate more frequent depressive symptoms. Items 4, 8, 12, and 16 were reverse-scored. The CES-D total score was calculated as the sum of the 20 item scores, yielding a possible range of 0–60. Participants with…
